# Broad kinase inhibition mitigates early neuronal dysfunction and cognitive deficits in tauopathy

**DOI:** 10.1101/2020.07.31.229583

**Authors:** Shon A. Koren, Matthew J. Hamm, Ryan Cloyd, Sarah N. Fontaine, Emad Chishti, Chiara Lanzillotta, Jennifer Rodriguez-Rivera, Alexandria Ingram, Michelle Bell, Sara M. Galvis-Escobar, Nicholas Zulia, Fabio Di Domenico, Duc Duong, Nicholas T. Seyfried, David Powell, Moriel Vandsburger, Tal Frolinger, Anika M.S. Hartz, John Koren, Jeffrey M. Axten, Nicholas J. Laping, Jose F. Abisambra

## Abstract

Tauopathies are a group of more than twenty known disorders that involve progressive neurodegeneration, cognitive decline, and pathological tau accumulation. Current therapeutic strategies provide only limited, late-stage symptomatic treatment. This is partly due to lack of understanding of the molecular mechanisms linking tau and cellular dysfunction, especially during the early stages of disease progression. In this study, we treated early stage tau transgenic mice with a multi-target kinase inhibitor to identify novel substrates that contribute to cognitive impairment and exhibit therapeutic potential. Drug treatment significantly ameliorated brain atrophy and cognitive function as determined by behavioral testing and a sensitive imaging technique called manganese-enhanced magnetic resonance imaging (MEMRI) with quantitative R1 mapping. Surprisingly, these benefits occurred despite unchanged hyperphosphorylated tau levels. To elucidate the mechanism behind these improved cognitive outcomes, we performed quantitative proteomics to determine the altered protein network during this early stage in tauopathy and compare this model with the human AD proteome. We identified a cluster of preserved pathways shared with human tauopathy with striking potential for broad multi-target kinase intervention. We further report high confidence candidate proteins as novel therapeutically relevant targets for the treatment of tauopathy.

**One Sentence Summary:** Multi-target kinase inhibition rescues cognitive function in early stage tauopathy mice and reverses proteomic shifts common to Alzheimer’s disease in humans.
