## Supplementary material for "Broad kinase inhibition mitigates early neuronal dysfunction and cognitive deficits in tauopathy": Table S1

### Sheet: Table 1
Kinase	Aliases	Target	GSK2606414 IC50 (nM)	Evidence Model	Related Function
PERK		Ser/Thr	1	Multiple	UPR, global translation attentuation
RIPK1		Ser/Thr	6.8	MEF cells	Cell death (apoptosis/necroptosis)
KIT		Tyr	154	in vitro, MEL526 cells	Mast cell proliferation
AURKB	STK1	Ser/Thr	407	in vitro	Cell cycle microtubule organization, cell passenger complex
PTK6	BRK	Tyr	412	in vitro	Cell growth and differentiation
MAP3K10	MLK2	Ser/Thr	452	in vitro	Mitogen and chemokine stress response, JNK, p38 MAPK, Wnt, ERK signaling
MERTK	MER	Tyr	474	in vitro	Phagocytosis and inflammation; p38 MAPK activity
DDR2	TKT	Tyr	524	in vitro	Cell growth and differentiation
MYLK2	MLCK2	Ser/Thr	701	in vitro	Muscle contraction
IKBKE	IKKE	Ser	1064	in vitro	Response to viral infection/proinflammatory, NF-kappa-B signaling
NTRK3	TRKC	Tyr	1115	in vitro	Neurotrophic response
MAP3K11	MLK3, SPRK	Ser/Thr	1140	in vitro	Mitogen and chemokine stress responses, JNK, Wnt, Beta-catenin, p38 MAPK, ERK signaling, NF-kappa-Beta
RET		Tyr	1215	in vitro	Cell proliferation, death, survival and neurotrophic response
LCK		Tyr	1250	in vitro	Neuritic growth, synaptic plasticity, learning and memory, cytoskeletal remodeling
NEK4	STK2	Thr	1402	in vitro	Cell cycle arrest
MAP4K5	KHS, GCKR	Ser/Thr	1569	in vitro	Mitogen and chemokine stress response, JNK, p38 MAPK, Wnt, signaling
MAP3K9	MLK1	Ser/Thr	1578	in vitro	Mitogen and chemokine stress response, JNK and p38 MAPK signaling
NTRK1	TRKA	Tyr	1756	in vitro	Neurotrophic response
AXL		Tyr	2705	in vitro	Cell proliferation and differentation
NTRK2	TRKB	Tyr	2962	in vitro	Neurotrophic response and p38 MAPK activity
YES1	YES	Tyr	3195	in vitro	Cell growth and differentiation, apoptosis, cytoskeleton remodeling
WNK2	WNK2	Ser/Thr	3892	in vitro	Ion conductance regulation, cell growth and proliferation, p38 MAPK activity
