## Supplementary material for "Broad kinase inhibition mitigates early neuronal dysfunction and cognitive deficits in tauopathy": Table S3

### Sheet: Tg Down
GO.ID	Description	p.Val	FDR	Phenotype	Genes
REAC:R-MMU-163200	Respiratory electron transport, ATP synthesis by chemiosmotic coupling, and heat production by uncoupling proteins.	3.20508e-05	3.20508e-05	1	NDUFB11,NDUFS6,ATP5F1B,ATP5MG,NDUFB5,ATP5F1D,NDUFB10,NDUFS3,ATP5PD
REAC:R-MMU-1428517	The citric acid (TCA) cycle and respiratory electron transport	0.00012061	0.00012061	1	NDUFB11,NDUFS6,ATP5F1B,ATP5MG,GLO1,NDUFB5,ATP5F1D,NDUFB10,NDUFS3,ATP5PD
REAC:R-MMU-8856828	Clathrin-mediated endocytosis	0.000743011	0.000743011	1	NEDD8,CTTN,EPS15L1,PACSIN1,SH3GL2,CLTB,EPN1,ARPC5,NECAP1
REAC:R-MMU-445355	Smooth Muscle Contraction	0.00101641	0.00101641	1	MYL6,TPM3,TPM1,CALM2,MYL12B
REAC:R-MMU-8949613	Cristae formation	0.0024881	0.0024881	1	ATP5F1B,ATP5MG,ATP5F1D,ATP5PD
REAC:R-MMU-163210	Formation of ATP by chemiosmotic coupling	0.0024881	0.0024881	1	ATP5F1B,ATP5MG,ATP5F1D,ATP5PD
REAC:R-MMU-166208	mTORC1-mediated signalling	0.00324299	0.00324299	1	EIF4B,RHEB,AKT1S1,LAMTOR5
REAC:R-MMU-6799198	Complex I biogenesis	0.00706423	0.00706423	1	NDUFB11,NDUFS6,NDUFB5,NDUFB10,NDUFS3
REAC:R-MMU-1592230	Mitochondrial biogenesis	0.00706423	0.00706423	1	ATP5F1B,ATP5MG,ATP5F1D,ATP5PD
REAC:R-MMU-611105	Respiratory electron transport	0.00889164	0.00889164	1	NDUFB11,NDUFS6,NDUFB5,NDUFB10,NDUFS3
REAC:R-MMU-72163	mRNA Splicing - Major Pathway	0.0123995	0.0123995	1	RBM8A,SRSF1,HNRNPA2B1,SRSF3,SRSF10,SF3B2,SNRNP70,LSM8
REAC:R-MMU-6794361	Neurexins and neuroligins	0.0123995	0.0123995	1	SHANK3,DBNL,HOMER3,HOMER1
REAC:R-MMU-8856825	Cargo recognition for clathrin-mediated endocytosis	0.0123995	0.0123995	1	NEDD8,EPS15L1,SH3GL2,CLTB,EPN1,NECAP1
REAC:R-MMU-72172	mRNA Splicing	0.0144397	0.0144397	1	RBM8A,SRSF1,HNRNPA2B1,SRSF3,SRSF10,SF3B2,SNRNP70,LSM8
REAC:R-MMU-165159	mTOR signalling	0.0147773	0.0147773	1	EIF4B,RHEB,AKT1S1,LAMTOR5
REAC:R-MMU-6803544	Ion influx/efflux at host-pathogen interface	0.0158436	0.0158436	1	ATOX1,PDZD11
REAC:R-MMU-9620244	Long-term potentiation	0.0158436	0.0158436	1	CALM2,NRGN
REAC:R-MMU-8953854	Metabolism of RNA	0.0242136	0.0242136	1	RBM8A,RPS28,SRSF1,HNRNPA2B1,RPSA,YWHAZ,SRSF3,RPLP2,SRSF10,SF3B2,SNRNP70,LSM8,EIF4B,PSMA5
REAC:R-MMU-5628897	TP53 Regulates Metabolic Genes	0.0247615	0.0247615	1	YWHAE,YWHAZ,RHEB,LAMTOR5
REAC:R-MMU-5627123	RHO GTPases activate PAKs	0.0260188	0.0260188	1	MYL6,CALM2,MYL12B
REAC:R-MMU-397014	Muscle contraction	0.0324023	0.0324023	1	MYL6,TPM3,TPM1,CALM2,DES,MYL12B,SRI
REAC:R-MMU-9639288	Amino acids regulate mTORC1	0.0378274	0.0378274	1	ATP6V1E1,RHEB,LAMTOR5,ATP6V1G2
REAC:R-MMU-199991	Membrane Trafficking	0.0378274	0.0378274	1	NEDD8,RAB11B,YWHAE,CTTN,EPS15L1,PACSIN1,SH3GL2,CLTB,EPN1,ARPC5,NECAP1,CHMP5,CHMP4B
REAC:R-MMU-72203	Processing of Capped Intron-Containing Pre-mRNA	0.0409009	0.0409009	1	RBM8A,SRSF1,HNRNPA2B1,SRSF3,SRSF10,SF3B2,SNRNP70,LSM8
REAC:R-MMU-3371511	HSF1 activation	0.0489786	0.0489786	1	PTGES3,YWHAE
REAC:R-MMU-195258	RHO GTPase Effectors	0.0579284	0.0579284	1	MYL6,NUDC,CALM2,YWHAE,YWHAZ,MYL12B,ABI1,ARPC5,PIN1
REAC:R-MMU-1474151	Tetrahydrobiopterin (BH4) synthesis, recycling, salvage and regulation	0.0579284	0.0579284	1	PTS,CALM2
REAC:R-MMU-182971	EGFR downregulation	0.0584317	0.0584317	1	EPS15L1,SH3GL2,EPN1
REAC:R-MMU-112316	Neuronal System	0.0605846	0.0605846	1	SHANK3,AKAP5,CALM2,NRGN,SNAP25,CPLX1,DBNL,HOMER3,HOMER1
REAC:R-MMU-390522	Striated Muscle Contraction	0.0652482	0.0652482	1	TPM3,TPM1,DES
REAC:R-MMU-6794362	Protein-protein interactions at synapses	0.0660604	0.0660604	1	SHANK3,DBNL,HOMER3,HOMER1
REAC:R-MMU-1362409	Mitochondrial iron-sulfur cluster biogenesis	0.0737057	0.0737057	1	FDX2,ISCA2
REAC:R-MMU-425561	Sodium/Calcium exchangers	0.0803406	0.0803406	1	CALM2,SRI
REAC:R-MMU-111447	Activation of BAD and translocation to mitochondria	0.0803406	0.0803406	1	YWHAE,YWHAZ
REAC:R-MMU-75035	Chk1/Chk2(Cds1) mediated inactivation of Cyclin B:Cdk1 complex	0.0803406	0.0803406	1	YWHAE,YWHAZ
REAC:R-MMU-5653656	Vesicle-mediated transport	0.0860908	0.0860908	1	NEDD8,RAB11B,YWHAE,CTTN,EPS15L1,PACSIN1,SH3GL2,CLTB,EPN1,ARPC5,NECAP1,CHMP5,CHMP4B
REAC:R-MMU-418359	Reduction of cytosolic Ca++ levels	0.0892329	0.0892329	1	CALM2,SRI
REAC:R-MMU-8978934	Metabolism of cofactors	0.098126	0.098126	1	PTS,CALM2
REAC:R-MMU-264642	Acetylcholine Neurotransmitter Release Cycle	0.098126	0.098126	1	SNAP25,CPLX1

### Sheet: Tg Up
GO.ID	Description	p.Val	FDR	Phenotype	Genes
REAC:R-MMU-373760	L1CAM interactions	9.12734e-10	9.12734e-10	1	TUBA4A,SPTAN1,DPYSL2,MAP2K1,ACTB,TUBA1A,SPTBN1,MAPK3,CLTC,TUBB2A,TUBB4A
REAC:R-MMU-437239	Recycling pathway of L1	1.95068e-06	1.95068e-06	1	TUBA4A,DPYSL2,ACTB,TUBA1A,CLTC,TUBB2A,TUBB4A
REAC:R-MMU-190828	Gap junction trafficking	3.59772e-06	3.59772e-06	1	TUBA4A,GJA1,ACTB,TUBA1A,CLTC,TUBB2A,TUBB4A
REAC:R-MMU-157858	Gap junction trafficking and regulation	3.89242e-06	3.89242e-06	1	TUBA4A,GJA1,ACTB,TUBA1A,CLTC,TUBB2A,TUBB4A
REAC:R-MMU-422475	Axon guidance	9.97529e-06	9.97529e-06	1	TUBA4A,SPTAN1,DPYSL3,DPYSL2,MAP2K1,ACTB,TUBA1A,CRMP1,SPTBN1,MAPK3,CLTC,TUBB2A,TUBB4A
REAC:R-MMU-190840	Microtubule-dependent trafficking of connexons from Golgi to the plasma membrane	9.97529e-06	9.97529e-06	1	TUBA4A,GJA1,TUBA1A,TUBB2A,TUBB4A
REAC:R-MMU-3371497	HSP90 chaperone cycle for steroid hormone receptors (SHR)	1.05305e-05	1.05305e-05	1	TUBA4A,HSPA2,HSPA8,TUBA1A,TUBB2A,TBCB,TUBB4A
REAC:R-MMU-190872	Transport of connexons to the plasma membrane	1.05305e-05	1.05305e-05	1	TUBA4A,GJA1,TUBA1A,TUBB2A,TUBB4A
REAC:R-MMU-8953897	Cellular responses to external stimuli	1.29095e-05	1.29095e-05	1	TUBA4A,MAP2K4,PSMC3,EEF1A1,CAMK2A,HSPA2,ATP6V0D1,HSPA8,TUBA1A,VCP,MAPK3,TUBB2A,ATP6V1H,TBCB,TUBB4A,PSMD13
REAC:R-MMU-2262752	Cellular responses to stress	1.29095e-05	1.29095e-05	1	TUBA4A,MAP2K4,PSMC3,EEF1A1,CAMK2A,HSPA2,ATP6V0D1,HSPA8,TUBA1A,VCP,MAPK3,TUBB2A,ATP6V1H,TBCB,TUBB4A,PSMD13
REAC:R-MMU-70171	Glycolysis	1.55148e-05	1.55148e-05	1	HK1,ALDOC,GPI,PGK1,ENO1,PKM,PGAM1
REAC:R-MMU-6811436	COPI-independent Golgi-to-ER retrograde traffic	8.5887e-05	8.5887e-05	1	TUBA4A,RAB18,TUBA1A,TUBB2A,TBCB,TUBB4A
REAC:R-MMU-8852276	The role of GTSE1 in G2/M progression after G2 checkpoint	8.5887e-05	8.5887e-05	1	TUBA4A,PSMC3,TUBA1A,MAPRE1,TUBB2A,TUBB4A,PSMD13
REAC:R-MMU-70326	Glucose metabolism	8.75988e-05	8.75988e-05	1	HK1,ALDOC,GPI,PGK1,ENO1,PKM,PGAM1
REAC:R-MMU-5626467	RHO GTPases activate IQGAPs	0.000111499	0.000111499	1	TUBA4A,ACTB,TUBA1A,TUBB2A,TUBB4A
REAC:R-MMU-190861	Gap junction assembly	0.000146391	0.000146391	1	TUBA4A,GJA1,TUBA1A,TUBB2A,TUBB4A
REAC:R-MMU-70263	Gluconeogenesis	0.0001619	0.0001619	1	ALDOC,GPI,PGK1,ENO1,PGAM1
REAC:R-MMU-6807878	COPI-mediated anterograde transport	0.000245209	0.000245209	1	TUBA4A,SPTAN1,TUBA1A,SPTBN1,TUBB2A,TBCB,TUBB4A
REAC:R-MMU-5358351	Signaling by Hedgehog	0.000294974	0.000294974	1	TUBA4A,PSMC3,TUBA1A,VCP,TUBB2A,TUBB4A,PRKAR1A,PSMD13
REAC:R-MMU-5610787	Hedgehog 'off' state	0.000434449	0.000434449	1	TUBA4A,PSMC3,TUBA1A,TUBB2A,TUBB4A,PRKAR1A,PSMD13
REAC:R-MMU-71291	Metabolism of amino acids and derivatives	0.000488961	0.000488961	1	PSMC3,SLC3A2,GLUD1,OAT,PDHA1,CKB,QDPR,ASRGL1,ALDH6A1,PSMD13
REAC:R-MMU-190873	Gap junction degradation	0.000512085	0.000512085	1	GJA1,ACTB,CLTC
REAC:R-MMU-196025	Formation of annular gap junctions	0.000512085	0.000512085	1	GJA1,ACTB,CLTC
REAC:R-MMU-445095	Interaction between L1 and Ankyrins	0.000512085	0.000512085	1	SPTAN1,ACTB,SPTBN1
REAC:R-MMU-8955332	Carboxyterminal post-translational modifications of tubulin	0.000799483	0.000799483	1	TUBA4A,TUBA1A,TUBB2A,TUBB4A
REAC:R-MMU-1266738	Developmental Biology	0.000832753	0.000832753	1	TUBA4A,SPTAN1,DPYSL3,DPYSL2,MAP2K1,ACTB,TUBA1A,CRMP1,KRT2,SPTBN1,MAPK3,CLTC,TUBB2A,TUBB4A
REAC:R-MMU-71406	Pyruvate metabolism and Citric Acid (TCA) cycle	0.000832753	0.000832753	1	LDHB,PDHA1,IDH2,ACO2,SUCLG2
REAC:R-MMU-3371556	Cellular response to heat stress	0.000957262	0.000957262	1	EEF1A1,CAMK2A,HSPA2,HSPA8,VCP,MAPK3
REAC:R-MMU-199991	Membrane Trafficking	0.00104946	0.00104946	1	PACSIN2,TUBA4A,RAB18,SPTAN1,GJA1,GDI1,ACTB,HSPA8,TUBA1A,SPTBN1,CLTC,TUBB2A,TBCB,TUBB4A
REAC:R-MMU-1852241	Organelle biogenesis and maintenance	0.00104946	0.00104946	1	TUBA4A,GLUD1,IDH2,TUBA1A,CCT2,MAPRE1,TUBB2A,TBCB,TUBB4A
REAC:R-MMU-380320	Recruitment of NuMA to mitotic centrosomes	0.00105684	0.00105684	1	TUBA4A,TUBA1A,MAPRE1,TUBB2A,TBCB,TUBB4A
REAC:R-MMU-69275	G2/M Transition	0.00142194	0.00142194	1	TUBA4A,PSMC3,TUBA1A,MAPRE1,TUBB2A,TBCB,TUBB4A,PSMD13
REAC:R-MMU-453274	Mitotic G2-G2/M phases	0.00149128	0.00149128	1	TUBA4A,PSMC3,TUBA1A,MAPRE1,TUBB2A,TBCB,TUBB4A,PSMD13
REAC:R-MMU-199977	ER to Golgi Anterograde Transport	0.00185238	0.00185238	1	TUBA4A,SPTAN1,TUBA1A,SPTBN1,TUBB2A,TBCB,TUBB4A
REAC:R-MMU-380284	Loss of proteins required for interphase microtubule organization from the centrosome	0.00250726	0.00250726	1	TUBA4A,TUBA1A,MAPRE1,TBCB,TUBB4A
REAC:R-MMU-2132295	MHC class II antigen presentation	0.00250726	0.00250726	1	TUBA4A,TUBA1A,CLTC,TUBB2A,TBCB,TUBB4A
REAC:R-MMU-380259	Loss of Nlp from mitotic centrosomes	0.00250726	0.00250726	1	TUBA4A,TUBA1A,MAPRE1,TBCB,TUBB4A
REAC:R-MMU-399956	CRMPs in Sema3A signaling	0.00255789	0.00255789	1	DPYSL3,DPYSL2,CRMP1
REAC:R-MMU-71387	Metabolism of carbohydrates	0.00258307	0.00258307	1	HK1,ALDOC,GPI,PGK1,ENO1,PKM,TALDO1,PGAM1,AKR1A1
REAC:R-MMU-6798695	Neutrophil degranulation	0.00280346	0.00280346	1	RAB18,SPTAN1,PSMC3,IDH1,ALDOC,GPI,EEF1A1,PKM,HSPA8,CCT2,VCP,PGAM1,PSMD13
REAC:R-MMU-8854518	AURKA Activation by TPX2	0.00280346	0.00280346	1	TUBA4A,TUBA1A,MAPRE1,TBCB,TUBB4A
REAC:R-MMU-5653656	Vesicle-mediated transport	0.00357955	0.00357955	1	PACSIN2,TUBA4A,RAB18,SPTAN1,GJA1,GDI1,ACTB,HSPA8,TUBA1A,SPTBN1,CLTC,TUBB2A,TBCB,TUBB4A
REAC:R-MMU-380270	Recruitment of mitotic centrosome proteins and complexes	0.00373967	0.00373967	1	TUBA4A,TUBA1A,MAPRE1,TBCB,TUBB4A
REAC:R-MMU-380287	Centrosome maturation	0.00373967	0.00373967	1	TUBA4A,TUBA1A,MAPRE1,TBCB,TUBB4A
REAC:R-MMU-948021	Transport to the Golgi and subsequent modification	0.00407004	0.00407004	1	TUBA4A,SPTAN1,TUBA1A,SPTBN1,TUBB2A,TBCB,TUBB4A
REAC:R-MMU-8876725	Protein methylation	0.00432175	0.00432175	1	EEF1A1,HSPA8,VCP
REAC:R-MMU-5673001	RAF/MAP kinase cascade	0.0044195	0.0044195	1	SPTAN1,PSMC3,CAMK2A,MAP2K1,ACTB,SPTBN1,MAPK3,PSMD13
REAC:R-MMU-8856688	Golgi-to-ER retrograde transport	0.00490412	0.00490412	1	TUBA4A,RAB18,TUBA1A,TUBB2A,TBCB,TUBB4A
REAC:R-MMU-5663220	RHO GTPases Activate Formins	0.0050577	0.0050577	1	TUBA4A,ACTB,TUBA1A,MAPRE1,TUBB2A,TUBB4A
REAC:R-MMU-8964208	Phenylalanine metabolism	0.0050577	0.0050577	1	QDPR,ASRGL1
REAC:R-MMU-2467813	Separation of Sister Chromatids	0.0050577	0.0050577	1	TUBA4A,PSMC3,TUBA1A,MAPRE1,TUBB2A,TUBB4A,PSMD13
REAC:R-MMU-2565942	Regulation of PLK1 Activity at G2/M Transition	0.0050577	0.0050577	1	TUBA4A,TUBA1A,MAPRE1,TBCB,TUBB4A
REAC:R-MMU-71403	Citric acid cycle (TCA cycle)	0.0050577	0.0050577	1	IDH2,ACO2,SUCLG2
REAC:R-MMU-1428517	The citric acid (TCA) cycle and respiratory electron transport	0.0050577	0.0050577	1	LDHB,PDHA1,IDH2,NDUFS1,ACO2,SUCLG2
REAC:R-MMU-5684996	MAPK1/MAPK3 signaling	0.0050577	0.0050577	1	SPTAN1,PSMC3,CAMK2A,MAP2K1,ACTB,SPTBN1,MAPK3,PSMD13
REAC:R-MMU-9607240	FLT3 Signaling	0.00530894	0.00530894	1	SPTAN1,PSMC3,CAMK2A,MAP2K1,ACTB,SPTBN1,MAPK3,PSMD13
REAC:R-MMU-3371571	HSF1-dependent transactivation	0.00530894	0.00530894	1	CAMK2A,HSPA2,HSPA8
REAC:R-MMU-5578775	Ion homeostasis	0.00530894	0.00530894	1	ATP1A2,CAMK2A,ATP1B2,AHCYL1
REAC:R-MMU-983189	Kinesins	0.00562844	0.00562844	1	TUBA4A,TUBA1A,TUBB2A,TUBB4A
REAC:R-MMU-68882	Mitotic Anaphase	0.00587017	0.00587017	1	TUBA4A,PSMC3,TUBA1A,MAPRE1,TUBB2A,TUBB4A,PSMD13
REAC:R-MMU-5620924	Intraflagellar transport	0.00587017	0.00587017	1	TUBA4A,TUBA1A,TUBB2A,TUBB4A
REAC:R-MMU-2555396	Mitotic Metaphase and Anaphase	0.00595983	0.00595983	1	TUBA4A,PSMC3,TUBA1A,MAPRE1,TUBB2A,TUBB4A,PSMD13
REAC:R-MMU-5620912	Anchoring of the basal body to the plasma membrane	0.00626134	0.00626134	1	TUBA4A,TUBA1A,MAPRE1,TBCB,TUBB4A
REAC:R-MMU-5674499	Negative feedback regulation of MAPK pathway	0.00639157	0.00639157	1	MAP2K1,MAPK3
REAC:R-MMU-5617833	Cilium Assembly	0.00644574	0.00644574	1	TUBA4A,TUBA1A,CCT2,MAPRE1,TUBB2A,TBCB,TUBB4A
REAC:R-MMU-5683057	MAPK family signaling cascades	0.00669296	0.00669296	1	SPTAN1,PSMC3,CAMK2A,MAP2K1,ACTB,SPTBN1,MAPK3,PSMD13
REAC:R-MMU-446203	Asparagine N-linked glycosylation	0.00669296	0.00669296	1	TUBA4A,SPTAN1,TUBA1A,VCP,SPTBN1,TUBB2A,TBCB,TUBB4A
REAC:R-MMU-3371511	HSF1 activation	0.010833	0.010833	1	EEF1A1,VCP
REAC:R-MMU-2151201	Transcriptional activation of mitochondrial biogenesis	0.010833	0.010833	1	GLUD1,IDH2
REAC:R-MMU-110056	MAPK3 (ERK1) activation	0.010833	0.010833	1	MAP2K1,MAPK3
REAC:R-MMU-2500257	Resolution of Sister Chromatid Cohesion	0.0142885	0.0142885	1	TUBA4A,TUBA1A,MAPRE1,TUBB2A,TUBB4A
REAC:R-MMU-375165	NCAM signaling for neurite out-growth	0.0154181	0.0154181	1	SPTAN1,SPTBN1,MAPK3
REAC:R-MMU-983231	Factors involved in megakaryocyte development and platelet production	0.0155826	0.0155826	1	TUBA4A,TUBA1A,TUBB2A,TUBB4A,PRKAR1A
REAC:R-MMU-8963691	Phenylalanine and tyrosine metabolism	0.0161199	0.0161199	1	QDPR,ASRGL1
REAC:R-MMU-6811442	Intra-Golgi and retrograde Golgi-to-ER traffic	0.018453	0.018453	1	TUBA4A,RAB18,TUBA1A,TUBB2A,TBCB,TUBB4A
REAC:R-MMU-68886	M Phase	0.018453	0.018453	1	TUBA4A,PSMC3,TUBA1A,MAPRE1,MAPK3,TUBB2A,TBCB,TUBB4A,PSMD13
REAC:R-MMU-5674135	MAP2K and MAPK activation	0.018453	0.018453	1	MAP2K1,ACTB,MAPK3
REAC:R-MMU-68877	Mitotic Prometaphase	0.0215678	0.0215678	1	TUBA4A,TUBA1A,MAPRE1,TUBB2A,TBCB,TUBB4A
REAC:R-MMU-264870	Caspase-mediated cleavage of cytoskeletal proteins	0.0217193	0.0217193	1	SPTAN1,ADD1
REAC:R-MMU-170968	Frs2-mediated activation	0.0217193	0.0217193	1	MAP2K1,MAPK3
REAC:R-MMU-8964539	Glutamate and glutamine metabolism	0.0249371	0.0249371	1	GLUD1,OAT
REAC:R-MMU-3371568	Attenuation phase	0.0249371	0.0249371	1	HSPA2,HSPA8
REAC:R-MMU-450531	Regulation of mRNA stability by proteins that bind AU-rich elements	0.0252197	0.0252197	1	KHSRP,PSMC3,HSPA8,PSMD13
REAC:R-MMU-112315	Transmission across Chemical Synapses	0.026639	0.026639	1	CAMK2A,ALDH2,HSPA8,SLC17A7,ALDH5A1,PRKAR1A
REAC:R-MMU-169893	Prolonged ERK activation events	0.0279623	0.0279623	1	MAP2K1,MAPK3
REAC:R-MMU-112310	Neurotransmitter release cycle	0.0323089	0.0323089	1	HSPA8,SLC17A7,ALDH5A1
REAC:R-MMU-6811434	COPI-dependent Golgi-to-ER retrograde traffic	0.0323089	0.0323089	1	TUBA4A,TUBA1A,TUBB2A,TUBB4A
REAC:R-MMU-373755	Semaphorin interactions	0.0338876	0.0338876	1	DPYSL3,DPYSL2,CRMP1
REAC:R-MMU-936837	Ion transport by P-type ATPases	0.0413907	0.0413907	1	ATP1A2,CAMK2A,ATP1B2
REAC:R-MMU-888590	GABA synthesis, release, reuptake and degradation	0.042662	0.042662	1	HSPA8,ALDH5A1
REAC:R-MMU-445144	Signal transduction by L1	0.042662	0.042662	1	MAP2K1,MAPK3
REAC:R-MMU-187037	Signaling by NTRK1 (TRKA)	0.0491393	0.0491393	1	MAP2K1,MAPK3,CLTC
REAC:R-MMU-450408	AUF1 (hnRNP D0) binds and destabilizes mRNA	0.0508273	0.0508273	1	PSMC3,HSPA8,PSMD13
REAC:R-MMU-112409	RAF-independent MAPK1/3 activation	0.0508273	0.0508273	1	MAP2K1,MAPK3
REAC:R-MMU-983712	Ion channel transport	0.0543585	0.0543585	1	ATP1A2,CAMK2A,ATP1B2,ATP6V0D1,ATP6V1H
REAC:R-MMU-195258	RHO GTPase Effectors	0.0550913	0.0550913	1	TUBA4A,ACTB,TUBA1A,MAPRE1,MAPK3,TUBB2A,TUBB4A
REAC:R-MMU-5576891	Cardiac conduction	0.0636311	0.0636311	1	ATP1A2,CAMK2A,ATP1B2,AHCYL1
REAC:R-MMU-210991	Basigin interactions	0.0640191	0.0640191	1	SLC3A2,ATP1B2
REAC:R-MMU-5358346	Hedgehog ligand biogenesis	0.065723	0.065723	1	PSMC3,VCP,PSMD13
REAC:R-MMU-3371453	Regulation of HSF1-mediated heat shock response	0.0686999	0.0686999	1	HSPA2,HSPA8,MAPK3
REAC:R-MMU-187687	Signalling to ERKs	0.070973	0.070973	1	MAP2K1,MAPK3
REAC:R-MMU-69278	Cell Cycle, Mitotic	0.072659	0.072659	1	TUBA4A,PSMC3,TUBA1A,MAPRE1,MAPK3,TUBB2A,TBCB,TUBB4A,PSMD13
REAC:R-MMU-166520	Signaling by NTRKs	0.072659	0.072659	1	MAP2K1,MAPK3,CLTC
REAC:R-MMU-74752	Signaling by Insulin receptor	0.0745283	0.0745283	1	ATP6V0D1,MAPK3,ATP6V1H
REAC:R-MMU-3858494	Beta-catenin independent WNT signaling	0.0777148	0.0777148	1	PSMC3,CAMK2A,CLTC,PSMD13
REAC:R-MMU-1592230	Mitochondrial biogenesis	0.0778728	0.0778728	1	GLUD1,IDH2
REAC:R-MMU-70268	Pyruvate metabolism	0.0778728	0.0778728	1	LDHB,PDHA1
REAC:R-MMU-8856828	Clathrin-mediated endocytosis	0.0797029	0.0797029	1	PACSIN2,ACTB,HSPA8,CLTC
REAC:R-MMU-194315	Signaling by Rho GTPases	0.0804513	0.0804513	1	TUBA4A,GDI1,ACTB,TUBA1A,MAPRE1,MAPK3,TUBB2A,TUBB4A
REAC:R-MMU-77387	Insulin receptor recycling	0.0812976	0.0812976	1	ATP6V0D1,ATP6V1H
REAC:R-MMU-1280215	Cytokine Signaling in Immune system	0.0882728	0.0882728	1	SPTAN1,MAP2K4,PSMC3,CAMK2A,MAP2K1,ACTB,SPTBN1,MAPK3,PSMD13
REAC:R-MMU-917977	Transferrin endocytosis and recycling	0.0929165	0.0929165	1	ATP6V0D1,ATP6V1H
REAC:R-MMU-5673000	RAF activation	0.0929165	0.0929165	1	CAMK2A,MAP2K1
REAC:R-MMU-432720	Lysosome Vesicle Biogenesis	0.0929165	0.0929165	1	HSPA8,CLTC

### Sheet: Rescue Down
GO.ID	Description	p.Val	FDR	Phenotype	Genes
REAC:R-MMU-6803544	Ion influx/efflux at host-pathogen interface	0.0309392	0.0309392	1	ATOX1,PDZD11
REAC:R-MMU-9620244	Long-term potentiation	0.0309392	0.0309392	1	CALM2,NRGN
REAC:R-MMU-5627123	RHO GTPases activate PAKs	0.0309392	0.0309392	1	MYL6,CALM2,MYL12B
REAC:R-MMU-163200	Respiratory electron transport, ATP synthesis by chemiosmotic coupling, and heat production by uncoupling proteins.	0.0309392	0.0309392	1	NDUFS6,ATP5MG,NDUFB5,NDUFB10,ATP5PD
REAC:R-MMU-445355	Smooth Muscle Contraction	0.0655575	0.0655575	1	MYL6,CALM2,MYL12B
REAC:R-MMU-1428517	The citric acid (TCA) cycle and respiratory electron transport	0.0894627	0.0894627	1	NDUFS6,ATP5MG,NDUFB5,NDUFB10,ATP5PD

### Sheet: Rescue Up
GO.ID	Description	p.Val	FDR	Phenotype	Genes
REAC:R-MMU-373760	L1CAM interactions	2.80139e-08	2.80139e-08	1	TUBA4A,SPTAN1,MAP2K1,ACTB,TUBA1A,SPTBN1,CLTC,TUBB2A,TUBB4A
REAC:R-MMU-190828	Gap junction trafficking	4.26121e-07	4.26121e-07	1	TUBA4A,GJA1,ACTB,TUBA1A,CLTC,TUBB2A,TUBB4A
REAC:R-MMU-157858	Gap junction trafficking and regulation	4.26121e-07	4.26121e-07	1	TUBA4A,GJA1,ACTB,TUBA1A,CLTC,TUBB2A,TUBB4A
REAC:R-MMU-190840	Microtubule-dependent trafficking of connexons from Golgi to the plasma membrane	2.39569e-06	2.39569e-06	1	TUBA4A,GJA1,TUBA1A,TUBB2A,TUBB4A
REAC:R-MMU-190872	Transport of connexons to the plasma membrane	2.46718e-06	2.46718e-06	1	TUBA4A,GJA1,TUBA1A,TUBB2A,TUBB4A
REAC:R-MMU-437239	Recycling pathway of L1	2.46718e-06	2.46718e-06	1	TUBA4A,ACTB,TUBA1A,CLTC,TUBB2A,TUBB4A
REAC:R-MMU-6811436	COPI-independent Golgi-to-ER retrograde traffic	2.0534e-05	2.0534e-05	1	TUBA4A,RAB18,TUBA1A,TUBB2A,TBCB,TUBB4A
REAC:R-MMU-3371497	HSP90 chaperone cycle for steroid hormone receptors (SHR)	2.29295e-05	2.29295e-05	1	TUBA4A,HSPA2,TUBA1A,TUBB2A,TBCB,TUBB4A
REAC:R-MMU-5626467	RHO GTPases activate IQGAPs	3.26041e-05	3.26041e-05	1	TUBA4A,ACTB,TUBA1A,TUBB2A,TUBB4A
REAC:R-MMU-6807878	COPI-mediated anterograde transport	3.86284e-05	3.86284e-05	1	TUBA4A,SPTAN1,TUBA1A,SPTBN1,TUBB2A,TBCB,TUBB4A
REAC:R-MMU-190861	Gap junction assembly	3.86284e-05	3.86284e-05	1	TUBA4A,GJA1,TUBA1A,TUBB2A,TUBB4A
REAC:R-MMU-422475	Axon guidance	6.51832e-05	6.51832e-05	1	TUBA4A,SPTAN1,MAP2K1,ACTB,TUBA1A,CRMP1,SPTBN1,CLTC,TUBB2A,TUBB4A
REAC:R-MMU-5610787	Hedgehog 'off' state	6.53088e-05	6.53088e-05	1	TUBA4A,PSMC3,TUBA1A,TUBB2A,TUBB4A,PRKAR1A,PSMD13
REAC:R-MMU-8852276	The role of GTSE1 in G2/M progression after G2 checkpoint	0.000141912	0.000141912	1	TUBA4A,PSMC3,TUBA1A,TUBB2A,TUBB4A,PSMD13
REAC:R-MMU-8953897	Cellular responses to external stimuli	0.00014847	0.00014847	1	TUBA4A,MAP2K4,PSMC3,EEF1A1,CAMK2A,HSPA2,ATP6V0D1,TUBA1A,TUBB2A,TBCB,TUBB4A,PSMD13
REAC:R-MMU-2262752	Cellular responses to stress	0.00014847	0.00014847	1	TUBA4A,MAP2K4,PSMC3,EEF1A1,CAMK2A,HSPA2,ATP6V0D1,TUBA1A,TUBB2A,TBCB,TUBB4A,PSMD13
REAC:R-MMU-199991	Membrane Trafficking	0.000166427	0.000166427	1	TUBA4A,RAB18,SPTAN1,GJA1,GDI1,ACTB,TUBA1A,SPTBN1,CLTC,TUBB2A,TBCB,TUBB4A,PACSIN2
REAC:R-MMU-190873	Gap junction degradation	0.000201897	0.000201897	1	GJA1,ACTB,CLTC
REAC:R-MMU-196025	Formation of annular gap junctions	0.000201897	0.000201897	1	GJA1,ACTB,CLTC
REAC:R-MMU-445095	Interaction between L1 and Ankyrins	0.000201897	0.000201897	1	SPTAN1,ACTB,SPTBN1
REAC:R-MMU-5358351	Signaling by Hedgehog	0.000221894	0.000221894	1	TUBA4A,PSMC3,TUBA1A,TUBB2A,TUBB4A,PRKAR1A,PSMD13
REAC:R-MMU-8955332	Carboxyterminal post-translational modifications of tubulin	0.000221894	0.000221894	1	TUBA4A,TUBA1A,TUBB2A,TUBB4A
REAC:R-MMU-199977	ER to Golgi Anterograde Transport	0.000282558	0.000282558	1	TUBA4A,SPTAN1,TUBA1A,SPTBN1,TUBB2A,TBCB,TUBB4A
REAC:R-MMU-70171	Glycolysis	0.000346358	0.000346358	1	HK1,GPI,ENO1,PKM,PGAM1
REAC:R-MMU-2132295	MHC class II antigen presentation	0.000485458	0.000485458	1	TUBA4A,TUBA1A,CLTC,TUBB2A,TBCB,TUBB4A
REAC:R-MMU-5653656	Vesicle-mediated transport	0.000552021	0.000552021	1	TUBA4A,RAB18,SPTAN1,GJA1,GDI1,ACTB,TUBA1A,SPTBN1,CLTC,TUBB2A,TBCB,TUBB4A,PACSIN2
REAC:R-MMU-948021	Transport to the Golgi and subsequent modification	0.000749605	0.000749605	1	TUBA4A,SPTAN1,TUBA1A,SPTBN1,TUBB2A,TBCB,TUBB4A
REAC:R-MMU-71291	Metabolism of amino acids and derivatives	0.00101041	0.00101041	1	PSMC3,SLC3A2,OAT,CKB,QDPR,ASRGL1,ALDH6A1,PSMD13
REAC:R-MMU-8856688	Golgi-to-ER retrograde transport	0.00106533	0.00106533	1	TUBA4A,RAB18,TUBA1A,TUBB2A,TBCB,TUBB4A
REAC:R-MMU-69275	G2/M Transition	0.00106533	0.00106533	1	TUBA4A,PSMC3,TUBA1A,TUBB2A,TBCB,TUBB4A,PSMD13
REAC:R-MMU-453274	Mitotic G2-G2/M phases	0.00106533	0.00106533	1	TUBA4A,PSMC3,TUBA1A,TUBB2A,TBCB,TUBB4A,PSMD13
REAC:R-MMU-70326	Glucose metabolism	0.00106533	0.00106533	1	HK1,GPI,ENO1,PKM,PGAM1
REAC:R-MMU-1266738	Developmental Biology	0.00161432	0.00161432	1	TUBA4A,SPTAN1,MAP2K1,ACTB,TUBA1A,CRMP1,KRT2,SPTBN1,CLTC,TUBB2A,TUBB4A
REAC:R-MMU-380320	Recruitment of NuMA to mitotic centrosomes	0.00166231	0.00166231	1	TUBA4A,TUBA1A,TUBB2A,TBCB,TUBB4A
REAC:R-MMU-983189	Kinesins	0.00228346	0.00228346	1	TUBA4A,TUBA1A,TUBB2A,TUBB4A
REAC:R-MMU-5620924	Intraflagellar transport	0.00239803	0.00239803	1	TUBA4A,TUBA1A,TUBB2A,TUBB4A
REAC:R-MMU-8964208	Phenylalanine metabolism	0.00315585	0.00315585	1	QDPR,ASRGL1
REAC:R-MMU-5673001	RAF/MAP kinase cascade	0.00315585	0.00315585	1	SPTAN1,PSMC3,CAMK2A,MAP2K1,ACTB,SPTBN1,PSMD13
REAC:R-MMU-5684996	MAPK1/MAPK3 signaling	0.0036028	0.0036028	1	SPTAN1,PSMC3,CAMK2A,MAP2K1,ACTB,SPTBN1,PSMD13
REAC:R-MMU-9607240	FLT3 Signaling	0.00432093	0.00432093	1	SPTAN1,PSMC3,CAMK2A,MAP2K1,ACTB,SPTBN1,PSMD13
REAC:R-MMU-2467813	Separation of Sister Chromatids	0.00513735	0.00513735	1	TUBA4A,PSMC3,TUBA1A,TUBB2A,TUBB4A,PSMD13
REAC:R-MMU-380284	Loss of proteins required for interphase microtubule organization from the centrosome	0.00513735	0.00513735	1	TUBA4A,TUBA1A,TBCB,TUBB4A
REAC:R-MMU-380259	Loss of Nlp from mitotic centrosomes	0.00513735	0.00513735	1	TUBA4A,TUBA1A,TBCB,TUBB4A
REAC:R-MMU-983231	Factors involved in megakaryocyte development and platelet production	0.00513735	0.00513735	1	TUBA4A,TUBA1A,TUBB2A,TUBB4A,PRKAR1A
REAC:R-MMU-6811442	Intra-Golgi and retrograde Golgi-to-ER traffic	0.00513735	0.00513735	1	TUBA4A,RAB18,TUBA1A,TUBB2A,TBCB,TUBB4A
REAC:R-MMU-5683057	MAPK family signaling cascades	0.00520879	0.00520879	1	SPTAN1,PSMC3,CAMK2A,MAP2K1,ACTB,SPTBN1,PSMD13
REAC:R-MMU-446203	Asparagine N-linked glycosylation	0.00520879	0.00520879	1	TUBA4A,SPTAN1,TUBA1A,SPTBN1,TUBB2A,TBCB,TUBB4A
REAC:R-MMU-8854518	AURKA Activation by TPX2	0.00570081	0.00570081	1	TUBA4A,TUBA1A,TBCB,TUBB4A
REAC:R-MMU-6798695	Neutrophil degranulation	0.00577025	0.00577025	1	RAB18,SPTAN1,PSMC3,IDH1,GPI,EEF1A1,PKM,CCT2,PGAM1,PSMD13
REAC:R-MMU-68882	Mitotic Anaphase	0.00577025	0.00577025	1	TUBA4A,PSMC3,TUBA1A,TUBB2A,TUBB4A,PSMD13
REAC:R-MMU-2555396	Mitotic Metaphase and Anaphase	0.00582143	0.00582143	1	TUBA4A,PSMC3,TUBA1A,TUBB2A,TUBB4A,PSMD13
REAC:R-MMU-5663220	RHO GTPases Activate Formins	0.00631949	0.00631949	1	TUBA4A,ACTB,TUBA1A,TUBB2A,TUBB4A
REAC:R-MMU-70263	Gluconeogenesis	0.00631949	0.00631949	1	GPI,ENO1,PGAM1
REAC:R-MMU-5617833	Cilium Assembly	0.00631949	0.00631949	1	TUBA4A,TUBA1A,CCT2,TUBB2A,TBCB,TUBB4A
REAC:R-MMU-380270	Recruitment of mitotic centrosome proteins and complexes	0.00669706	0.00669706	1	TUBA4A,TUBA1A,TBCB,TUBB4A
REAC:R-MMU-380287	Centrosome maturation	0.00669706	0.00669706	1	TUBA4A,TUBA1A,TBCB,TUBB4A
REAC:R-MMU-8963691	Phenylalanine and tyrosine metabolism	0.00928728	0.00928728	1	QDPR,ASRGL1
REAC:R-MMU-2565942	Regulation of PLK1 Activity at G2/M Transition	0.00965868	0.00965868	1	TUBA4A,TUBA1A,TBCB,TUBB4A
REAC:R-MMU-1852241	Organelle biogenesis and maintenance	0.010922	0.010922	1	TUBA4A,TUBA1A,CCT2,TUBB2A,TBCB,TUBB4A
REAC:R-MMU-6811434	COPI-dependent Golgi-to-ER retrograde traffic	0.0120226	0.0120226	1	TUBA4A,TUBA1A,TUBB2A,TUBB4A
REAC:R-MMU-5620912	Anchoring of the basal body to the plasma membrane	0.0123184	0.0123184	1	TUBA4A,TUBA1A,TBCB,TUBB4A
REAC:R-MMU-264870	Caspase-mediated cleavage of cytoskeletal proteins	0.0124774	0.0124774	1	SPTAN1,ADD1
REAC:R-MMU-5578775	Ion homeostasis	0.0179299	0.0179299	1	ATP1A2,CAMK2A,ATP1B2
REAC:R-MMU-936837	Ion transport by P-type ATPases	0.0197482	0.0197482	1	ATP1A2,CAMK2A,ATP1B2
REAC:R-MMU-71387	Metabolism of carbohydrates	0.0209665	0.0209665	1	HK1,GPI,ENO1,PKM,TALDO1,PGAM1
REAC:R-MMU-2500257	Resolution of Sister Chromatid Cohesion	0.0240907	0.0240907	1	TUBA4A,TUBA1A,TUBB2A,TUBB4A
REAC:R-MMU-68877	Mitotic Prometaphase	0.0240907	0.0240907	1	TUBA4A,TUBA1A,TUBB2A,TBCB,TUBB4A
REAC:R-MMU-68886	M Phase	0.031687	0.031687	1	TUBA4A,PSMC3,TUBA1A,TUBB2A,TBCB,TUBB4A,PSMD13
REAC:R-MMU-3858494	Beta-catenin independent WNT signaling	0.032869	0.032869	1	PSMC3,CAMK2A,CLTC,PSMD13
REAC:R-MMU-3371571	HSF1-dependent transactivation	0.0364258	0.0364258	1	CAMK2A,HSPA2
REAC:R-MMU-210991	Basigin interactions	0.0392198	0.0392198	1	SLC3A2,ATP1B2
REAC:R-MMU-1280215	Cytokine Signaling in Immune system	0.0496978	0.0496978	1	SPTAN1,MAP2K4,PSMC3,CAMK2A,MAP2K1,ACTB,SPTBN1,PSMD13
REAC:R-MMU-3371556	Cellular response to heat stress	0.0623552	0.0623552	1	EEF1A1,CAMK2A,HSPA2
REAC:R-MMU-450531	Regulation of mRNA stability by proteins that bind AU-rich elements	0.0623552	0.0623552	1	PSMC3,KHSRP,PSMD13
REAC:R-MMU-5673000	RAF activation	0.0656015	0.0656015	1	CAMK2A,MAP2K1
REAC:R-MMU-4086400	PCP/CE pathway	0.0710072	0.0710072	1	PSMC3,CLTC,PSMD13
REAC:R-MMU-442755	Activation of NMDA receptors and postsynaptic events	0.0744064	0.0744064	1	CAMK2A,PRKAR1A
REAC:R-MMU-111465	Apoptotic cleavage of cellular proteins	0.0744064	0.0744064	1	SPTAN1,ADD1
REAC:R-MMU-983712	Ion channel transport	0.0744064	0.0744064	1	ATP1A2,CAMK2A,ATP1B2,ATP6V0D1
REAC:R-MMU-109582	Hemostasis	0.0744064	0.0744064	1	TUBA4A,ACTN4,SLC3A2,ATP1B2,TUBA1A,TUBB2A,TUBB4A,PRKAR1A
REAC:R-MMU-77289	Mitochondrial Fatty Acid Beta-Oxidation	0.0744064	0.0744064	1	ACOT1,ECHS1
REAC:R-MMU-375165	NCAM signaling for neurite out-growth	0.0744064	0.0744064	1	SPTAN1,SPTBN1
REAC:R-MMU-5689603	UCH proteinases	0.0803461	0.0803461	1	PSMC3,ACTB,PSMD13
REAC:R-MMU-5674135	MAP2K and MAPK activation	0.0808578	0.0808578	1	MAP2K1,ACTB
REAC:R-MMU-442720	CREB1 phosphorylation through the activation of Adenylate Cyclase	0.0896597	0.0896597	1	PRKAR1A
REAC:R-MMU-156842	Eukaryotic Translation Elongation	0.0896597	0.0896597	1	EEF1A1
REAC:R-MMU-164378	PKA activation in glucagon signalling	0.0896597	0.0896597	1	PRKAR1A
REAC:R-MMU-77310	Beta oxidation of lauroyl-CoA to decanoyl-CoA-CoA	0.0896597	0.0896597	1	ECHS1
REAC:R-MMU-69278	Cell Cycle, Mitotic	0.09413	0.09413	1	TUBA4A,PSMC3,TUBA1A,TUBB2A,TBCB,TUBB4A,PSMD13
